# TroR is the primary regulator of the iron homeostasis transcription network in the halophilic archaeon *Haloferax volcanii*

**DOI:** 10.1101/2023.08.16.553580

**Authors:** Mar Martinez Pastor, Saaz Sakrikar, Sungmin Hwang, Rylee Hackley, Andrew Soborowski, Julie A. Maupin-Furlow, Amy Schmid

## Abstract

Maintaining intracellular iron concentration within the homeostatic range is vital to meet cellular metabolic needs and reduce oxidative stress. Previous research revealed that the haloarchaeon *Halobacterium salinarum* encodes four diphtheria toxin repressor (DtxR) family transcription factors (TFs) that together regulate the iron response through an interconnected transcriptional regulatory network (TRN). However, the metal specificity of DtxR TFs and the conservation of the TRN remained poorly understood. Here we identified and characterized the TRN of *Haloferax volcanii* for comparison. Genetic analysis demonstrated that *Hfx. volcanii* relies on three DtxR transcriptional regulators (Idr, SirR, and TroR), with TroR as the primary regulator of iron homeostasis. Bioinformatics and molecular approaches revealed that TroR binds a conserved *cis*-regulatory motif located ∼100 nt upstream of the start codon of iron-related target genes. Transcriptomics analysis demonstrated that, under conditions of iron sufficiency, TroR repressed iron uptake and induced iron storage mechanisms. TroR repressed the expression of one other DtxR TF, Idr. This reduced DtxR TRN complexity relative to that of *Hbt. salinarum* appeared correlated with natural variations in iron availability. Based on these data, we hypothesize that increasing TRN complexity appears selected for under variable environmental conditions such as iron availability.
