## Supplemental Table 1 for "TroR is the primary regulator of the iron homeostasis transcription network in the halophilic archaeon *Haloferax volcanii*"

### Sheet: plasmids
Supplementary Table. Strains and plasmids used in this study.
Plasmid	Description*	porpouse	Source or reference
pTA131	Apr; pBluescript II containing Pfdx-pyrE2	cloning	Allers et al., 2004
pJAM2678	Apr Nvr; pJAM202-derived plasmid containing P2rrnA-bgaH from pTA102	control +: 𝛃gal activity under the control of strong promoter P2	Rawls et al., 2010
pJAM2714	Apr Nvr; pJAM2678-derived devoid of P2rrnA from pTA102, promoter-less control	control -: 𝛃gal activity promoter-less	Rawls et al., 2010
pAKS202	Apr Nvr; pJAM2678-derived under the control of HVO_B0047 promoter region	𝛃gal activity under the target promoter control	This study
pAKS204	Apr Nvr; pJAM2678-derived under the control of HVO_B0047 promoter region with the first motif mutagenized	𝛃gal activity under the target promoter control when the conserved motif closer to the initiation codon is mutagenized	This study
pAKS205	Apr Nvr; pJAM2678-derived under the control of HVO_B0047 promoter region with the second motif mutagenized	𝛃gal activity under the target promoter control when the conserved motif far away from the initiation codon is mutagenized	This study
pAKS207	Apr Nvr; pJAM2678-derived under the control of HVO_B0047 promoter region with both conserved motifs mutagenized	𝛃gal activity under the target promoter control when both conserved motif are mutagenized	This study
pJAM3193	pTA131-based plasmid for pre-deletion of troR	deletion	This study
pJAM3194	pTA131-based plasmid for troR deletion	deletion	This study
pJAM3195	pTA131-based plasmid for pre-deletion of idr	deletion	This study
pJAM3196	pTA131-based plasmid for idr deletion	deletion	This study
pJAM3197	pTA131-based plasmid for pre-deletion of sirR	deletion	This study
pJAM3198	pTA131-based plasmid for sirR deletion	deletion	This study
pJAM3354P	pTA131-based plasmid for HA insertion in troR on chromosome	HA insertion	This study
pJAM3355P	pTA131-based plasmid for HA insertion in idrR on chromosome	HA insertion	This study
pJAM3356P	pTA131-based plasmid for HA insertion in sirR on chromosome	HA insertion	This study
pAKS190	pTA131-based plasmid for HA insertion in arsR on chromosome	HA insertion	This study
pAKS188	pTA131-based plasmid for HVO_1766 deletion	deletion	This study
*Apr, ampicillin resistance; Kmr, kanamycin resistance; Nvr, novobiocin resistance; SD,Shine-Dalgarno site; -HA, C-terminal hemagglutinin tag.

### Sheet: strains
organisms	strain	genotype	description	source
E. coli	DH5⍺	Δ(lacZYA-argF)U169 endA1 recA1 hsdR17 deoR thi-1 phoA supE44 gyrA96 relA1 φ80dlacZΔM15	competent cells for cloning plasmids	Lab collection
Hfx volcanii	H26	ΔpyrE2	parental	Hartman et al., 2010
	HV175	ΔtroR	deleted HVO_0863	This study
	HV173	Δidr	deleted HVO_0538	This study
	HV174	ΔsirR	deleted HVO_0819	This study
	HV428	ΔarsR	deleted HVO_1766	This study
	HV176	sirR-HA	HVO_0819:HA in cis	This study
	HV177	troR-HA	HVO_0863:HA in cis	This study
	HV283	idr-HA	HVO_0538:HA in cis	This study
	HV432	arsR-HA	HVO_1766:HA in cis	This study
	HV370	ΔpyrE2+pJAM2678	parental strain with plasmid carrying the bgaH gene under the strong promoter P2rrnA	Rawls et al., 2010
	HV372	ΔpyrE2+pJAM2714	parental strain with plasmid carrying the bgaH gene promoter-less	Rawls et al., 2010
	HV396	ΔpyrE2+pAKS202	parental strain with plasmid carrying the bgaH gene under the control of the promoter of gene HVO_B0047 containing two conserved motifs	This study
	HV400	ΔpyrE2+pAKS204	parental strain with plasmid carrying the bgaH gene under the control of the promoter of gene HVO_B0047 with the first conserved motif has been mutated	This study
	HV410	ΔpyrE2+pAKS205	parental strain with plasmid carrying the bgaH gene under the control of the promoter of gene HVO_B0047 with the second conserved motif has been mutated	This study
	HV402	ΔpyrE2+pAKS207	parental strain with plasmid carrying the bgaH gene under the control of the promoter of gene HVO_B0047 with both conserved motifs mutated conserved motifs	This study
	HV396	ΔtroR+pJAM2678	ΔtroR strain with plasmid carrying the bgaH gene under the strong promoter P2rrnA	This study
	HV378	ΔtroR+pJAM2714	ΔtroR strain with plasmid carrying the bgaH gene promoter-less	This study
	HV397	ΔtroR+pAKS202	ΔtroR strain with plasmid carrying the bgaH gene under the control of the promoter of gene HVO_B0047 containing two conserved motifs	This study
	HV414	ΔtroR+pAKS204	ΔtroR strain with plasmid carrying the bgaH gene under the control of the promoter of gene HVO_B0047 with the first conserved motif has been mutated	This study
	HV415	ΔtroR+pAKS205	ΔtroR strain with plasmid carrying the bgaH gene under the control of the promoter of gene HVO_B0047 with the second conserved motif has been mutated	This study
	HV416	ΔtroR+pAKS207	ΔtroR strain with plasmid carrying the bgaH gene under the control of the promoter of gene HVO_B0047 with both conserved motifs mutated conserved motifs	This study
	HV430	ΔarsR+pJAM2678	ΔarsR strain with plasmid carrying the bgaH gene under the strong promoter P2rrnA	This study
	HV431	ΔarsR+pJAM2714	ΔarsR strain with plasmid carrying the bgaH gene promoter-less	This study
	HV433	ΔpyrE2+pAKS202	ΔarsR strain with plasmid carrying the bgaH gene under the control of the promoter of gene HVO_B0047 containing two conserved motifs	This study

### Sheet: primers
name	sequence	porpouse
HVO0863_preKO_HindIII_FW	AGTCCAAGCTTGTCGGCTATCAGGTCAGCTC	500 bp flanking region of troR, HindIII
HVO0863_preKO_XbaI_RV	CGATCTCTAGAACGGGAGCGAAGATTCCTAT	500 bp flanking region of troR, XbaI
HVO0863_KO_FW	GTTTCACTTACACTCTACTTGCCGAAT	troR deletion via reverse PCR
HVO0863_KO_RV	CGTTTCACTCGCGGTCTTCCAT	troR deletion via reverse PCR
HVO0863external_FW	TCCCGGAGAGGTGTGTATGT	Confirmation for troR deletion
HVO0863external_RV	TCACTGACCTCGAACACGTC	Confirmation for troR deletion
troR-HA_FW	CCCGGACTACGCCTGAGTTTCACTTACACTCTACTTGCC	TroR:HA
troR-HA_RV	ACGTCGTACGGGTAGTCCGCGGCTTCCGTCTC	TroR:HA
HVO0538_preKO_HindIII_FW	AACCGAAGCTTGTGACGATACGCGAGGAGTT	500 bp flanking region of idR, HindIII KO
HVO0538_preKO_XbaI_RV	ACCTATTCTAGAAACGACCTCGAAATGTACGG	500 bp flanking region of ideR, XbaI
HVO0538_KO_FW	ACGCATCGGCGTAAATCCGAA	idr deletion via reverse PCR
HVO0538_KO_RV	TCATACGCGGCGGACGAGGT	idr deletion via reverse PCR
HVO0538external_FW	GAACAGGTGCTGGCGAAG	Confirmation for idr deletion
HVO0538external_RV	AGGAGGCCTACGAGGAAGTC	Confirmation for idr deletion
Idr-HA_FW	CCCGGACTACGCCTGAACGCATCGGCGTAAATCCG	Adding HA tag (underline) on 3’-end of idr
Idr-HA_RV	ACGTCGTACGGGTAGCTCGCGGGGTTGTCCGG	Adding HA tag (underline) on 3’-end of idr
HVO0819_preKO_HindIII_FW	AACACAAGCTTGAACTCGGATTGGTCGAGTC	500 bp flanking region of sirR, HindIII
HVO0819_preKO_XbaI_RV	AGAATTCTAGAGCAAGGGAGAGGAGTGTGTC	500 bp flanking region of sirR, HindIII
HVO0819_KO_FW	ACCGGCTGGTGGGAGATTCT	sirR deletion via reverse PCR
HVO0819_KO_RV	CATACCACGGATTAGATGCGTCT	sirR deletion via reverse PCR
HVO0819external_FW	AACAGCTCAAAAGCGACTGG	Confirmation for sirR deletion
HVO0819external_RV	CGCGATACCGTGAAAAATG	Confirmation for sirR deletion
sirR-HA_FW	CCCGGACTACGCGTGACCGGCTGGTGGGAGATTC	SirR:HA
sirR-HA_RV	ACGTCGTACGGGTACGCGGGCGACACCTCCTC	SirR:HA
HVO_1766_KOA	CGACGGTATCGATAAGCTTGATGAGCTCCGCGAGGA	arsKO
HVO_1766_KOB	GGGAGACGGGTTCAGGCGTCCGTGCGACCGGCG	arsKO
HVO_1766_KOC	CGCCGGTCGCACGGACGCCTGAACCCGTCTCCC	arsKO
HVO_1766_KOD	TGGATCCCCCGGGCTGCAGGAATTCGATCTGACGACGAAGACGATTT	arsKO
arsR-HA_FW	CCCGGACTACGCCTGAACCCGTCTCCCGT	ArsR:HA
arsR-HA_RV	ACGTCGTACGGGTAGGCGTCTTCGTCTCC	ArsR:HA
300arsKO-outside	GAGCGATTCGATGTGGGTC	Control arsRKO
301arsKO-outsideRV	GAGGCAGTCGACCAGATACA	Control arsRKO
302arsRKOinsideFRW	GAGAAACCGCCTCAGAATCA	Control arsRKO
303arsRKOinsideRV	TGCTGGACGGTCTTGTAGTT	Control arsRKO
pJAMCFw	GTCGACGAACTCTGAACCTATGA	Control for cloning
pJAMCRv	GCCAATCCGGATATAGTTCCTCC	Control for cloning
HVOproidrFw	CGACCGCCGTGCGAGCTC	ChIPqPCR
HVOproidrRv	GCGCATGGTCAACACTCAC	ChIPqPCR
HVOidr3'CFw	GCGGACCTCTACGACACCTA	ChIPqPCR
HVOidr3'CRv	GGGCTGACGTTTCCGACTA	ChIPqPCR
HVOprosirRFw	CCCTCTCGTTACCTCCATCA	ChIPqPCR
HVOprosirRRv	CGAGATACTCCGCGATGTC	ChIPqPCR
HVOsirR3'CFw	CTCTCCGACTGCGAGGTG	ChIPqPCR
HVOsirR3'CRv	GACGAGGACCGTCACCAT	ChIPqPCR
HVOprotroRFw	CGTCCTCGAAGAGATCGAAG	ChIPqPCR
HVOprotroRRv	GTCCGAGCTGACCTGATAGC	ChIPqPCR
HVOtroR3'CFw	CCAGACCTACTGCATCATCG	ChIPqPCR
HVOtroR3'CRv	GTCGAAACAGTCGGGACACT	ChIPqPCR
HVO0136Fw	AGACCTTCGAATGCCGAAC	RT-qPCR
HVO0136Rv	ACGTCGTCCTCTCGAATCC	RT-qPCR
HVOB0046Fw	CGCGCTCAAACTCGTCAAAA	RT-qPCR
HVOB0046Rv	CGTACGGATACGGAAGGTGG	RT-qPCR
HVO_0536Fw	GACGAGGAGTCACCGATTTC	RT-qPCR
HVO_0536Rv	GCGAGAGGATTTGGTAGGTG	RT-qPCR
HVO_0819Fw	AGAAGTACAAGGGCGTCGAA	RT-qPCR
HVO_0819Rv	TTTTCGAACTCCTCGCTGAT	RT-qPCR
HVO_0863Fw	CCAATACGTCAAGGCGATTT	RT-qPCR
HVO_0863Rv	CGCCCTTGTACTTCTCGTGT	RT-qPCR
HVOXbaIB0047F	GGTGGTTCTAGATACTCGGACCTCT	cloning
HVONdeIB0047Rv	GGT GGT CAT ATG CGT TGC CAT GTC T	cloning
pTA963_C_Fw	TCGCGCTCTC GAAGCTGTTT	CONTROL FOR PLASMID CARRYING DELETION SEQUENCE
pTA963_C_Rv	AAAAATGCGATGGTCCAGAG	CONTROL FOR PLASMID CARRYING DELETION SEQUENCE
Q5SDSM_site1_F	CGCGAAGGTAAAACGCTCGCCTAAATTCCGAAGACGTTTTAACCATTTAGGG	mutagenesis conserved motif 1
Q5SDSM_site1_R	CGGGGCGGGGGAAGGAGG	mutagenesis conserved motif 1
Q5SDSM_site2_F	TAGGGAGGCCGCGCGAACATGGCAAC	mutagenesis conserved motif 2
Q5SDSM_site2_R	AATGGTTAAAACGTCTTCG	mutagenesis conserved motif 2
Q5SDM_site2overE285_F	GTTTTAACCAAAACCCGAGGCCTAAAAGACATG	mutagenesis conserved motif 2'
Q5SDM_site2overE285_R	GTCTTCGGAATTTAGGCG	mutagenesis conserved motif 2'

### Sheet: whole genome resequencing
Mutations detected relative to Hfx. volcanii reference seqeunce, NCBI refseq assembly ID GCA_000025685.1_ASM2568v1
𝝙pyrE
evidence*	seq id	position	mutation	annotation	gene	description
JC	NC_013964	296779	+GCGGGCAGCGGCC	pseudogene (366/980 nt)	HVO_RS01220 ←	IS5/IS1182 family transposase
RA	NC_013964	359036	G→C	pseudogene (925/1139 nt)	HVO_RS01495 →	cytochrome oxidase I
RA	NC_013964	359040	+G	pseudogene (929/1139 nt)	HVO_RS01495 →	cytochrome oxidase I
RA	NC_013964	359058	+G	pseudogene (947/1139 nt)	HVO_RS01495 →	cytochrome oxidase I
RA	NC_013964	359102	+G	pseudogene (991/1139 nt)	HVO_RS01495 →	cytochrome oxidase I
RA	NC_013964	359135	+C	pseudogene (1024/1139 nt)	HVO_RS01495 →	cytochrome oxidase I
MC	NC_013965	1	Δ6,359 bp		[HVO_RS01845]–[HVO_RS01845]	[HVO_RS01845], HVO_RS01850, HVO_RS19710, HVO_RS01855, HVO_RS01860, HVO_RS01865, [HVO_RS01845]
RA	NC_013966	413933	Δ1 bp	pseudogene (320/1147 nt)	HVO_RS03670 →	ISH3 family transposase
RA	NC_013967	31720	C→T	P200P (CCC→CCT)	HVO_RS04855 →	sulfite exporter TauE/SafE family protein
MC JC	NC_013967	301694	575 bp→ATCC		[HVO_RS06305]	[HVO_RS06305]
RA	NC_013967	638948	Δ1 bp	pseudogene (322/812 nt)	HVO_RS08125 ←	shikimate dehydrogenase
RA	NC_013967	639012	Δ1 bp	pseudogene (258/812 nt)	HVO_RS08125 ←	shikimate dehydrogenase
RA	NC_013967	851228	+G	coding (300/477 nt)	HVO_RS09190 ←	universal stress protein UspA
RA	NC_013967	851237	Δ1 bp	coding (291/477 nt)	HVO_RS09190 ←	universal stress protein UspA
RA	NC_013967	936951	Δ1 bp	intergenic (‑140/+29)	HVO_RS09630 ← / ← HVO_RS09635	twin‑arginine translocase TatA/TatE family subunit/NAD(P)‑dependent oxidoreductase
RA	NC_013967	985862	G→T	S162Y (TCC→TAC)	HVO_RS09885 ←	hypothetical protein
RA	NC_013967	2410564	A→G	L80P (CTT→CCT)	HVO_RS16995 ←	50S ribosomal protein L32e
𝝙idr**
evidence	seq id	position	mutation	annotation	gene	description
MC JC	NC_013967	468633	Δ431 bp	coding (2‑432/435 nt)	HVO_RS07290 ←	metal‑dependent transcriptional regulator
RA	NC_013967	2628815	G→A	intergenic (‑81/‑106)	HVO_RS18225 ← / → HVO_RS18230	uridine kinase/branched‑chain amino acid ABC transporter substrate‑binding protein
𝝙sirR
evidence	seq id	position	mutation	annotation	gene	description
JC	NC_013966	168763	+22 bp	coding (12/366 nt)	HVO_RS02610 →	hypothetical protein
JC	NC_013966	589456	1 bp→23 bp	intergenic (+526/+141)	HVO_RS04460 → / ← HVO_RS04465	IclR family transcriptional regulator/guanosine monophosphate reductase
JC	NC_013966	589456	1 bp→31 bp	intergenic (+526/+141)	HVO_RS04460 → / ← HVO_RS04465	IclR family transcriptional regulator/guanosine monophosphate reductase
MC JC	NC_013967	739215	Δ692 bp	coding (4‑695/696 nt)	HVO_RS08630 →	metal‑dependent transcriptional regulator
JC	NC_013967	1905284	+32 bp	intergenic (‑88/‑166)	HVO_RS20240 ← / → HVO_RS14580	polysaccharide biosynthesis protein/dTDP‑4‑dehydrorhamnose 3,5‑epimerase
JC	NC_013967	1905286	+38 bp	intergenic (‑90/‑164)	HVO_RS20240 ← / → HVO_RS14580	polysaccharide biosynthesis protein/dTDP‑4‑dehydrorhamnose 3,5‑epimerase
RA	NC_013967	1964337	G→A	intergenic (+84/+451)	HVO_RS14790 → / ← HVO_RS14795	dioxygenase/HPr family phosphocarrier protein
𝝙troR
evidence	seq id	position	mutation	annotation	gene	description
RA	NC_013966	25175	G→A	K51K (AAG→AAA)	HVO_RS01975 →	hypothetical protein
RA	NC_013966	97253	C→T	intergenic (+235/‑206)	HVO_RS02300 → / → HVO_RS02305	IclR family transcriptional regulator/hypothetical protein
RA	NC_013967	22979	C→T	A157V (GCG→GTG)	HVO_RS04815 →	AI‑2E family transporter
MC JC	NC_013967	778851	Δ453 bp	coding (1‑453/453 nt)	HVO_RS08835 →	metal‑dependent transcriptional regulator
RA	NC_013967	1633902	C→T	R48C (CGC→TGC)	HVO_RS13195 →	ArsR family transcriptional regulator
JC	NC_013967	1905286	+38 bp	intergenic (‑90/‑164)	HVO_RS20240 ← / → HVO_RS14580	polysaccharide biosynthesis protein/dTDP‑4‑dehydrorhamnose 3,5‑epimerase
𝝙arsR
evidence	seq id	position	mutation	annotation	gene	description
MC JC	NC_013967	1633761	Δ378 bp	coding (1‑378/384 nt)	HVO_RS13195 →	winged helix‑turn‑helix domain‑containing protein
RA	NC_013967	1733550	Δ1 bp	intergenic (‑164/‑275)	HVO_RS13710 ← / → HVO_RS13715	tRNA‑Gly/NAD+ synthase
*Evidence codes: JC, new junction; RA, read alignment; MC, missing coverage. See also breseq documentation https://barricklab.org/twiki/pub/Lab/ToolsBacterialGenomeResequencing/documentation/
**For dtxR deletion mutations, only mutations different from the pyrE parent strain are shown. Deletion of interest is highlighted in light orange.
