## Supplemental Table 2 for "TroR is the primary regulator of the iron homeostasis transcription network in the halophilic archaeon *Haloferax volcanii*"

### Sheet: legend
Table S2. Biologically relevant, filtered SirR ChIP-seq binding enrichment peaks
column name	meaning*
seqnames	Genomic element where peak is located. pHV1, NC_013968.1; pHV2, NC_013965.1; pHV3, NC_013964.1; pHV4, NC_013966.1; main chromosome, NC_013967.1
peakID	Peak number in original starting list of peaks identified by MOSAiCS peak picker. The current ID numbers are therefore not consecutive, but represent the peaks the passed all filtering steps. See main text Materials and Methods for filtering details.
pk.start	Genomic coordinate of the start of the peak
pk.stop	Genomic coordinate of the end of the peak
overlap.width	Overlap of peak to nearest genomic feature (gene or promoter)
reps	number of biological replicates that peak was identified in.
old_locus_tag	HVO number from old genome annotation
strand	Forward (+) or reverse (-) strand orientation of peak
type	Type of genomic feature that overlaps with peak. Can be one of promoter (completely intergenic region); promoter 500 (region 500 bp upstream of peak); or genic (inside coding sequence).
feature.start	Start coordinate of genomic feature
feature.stop	Stop coordinate of genomic feature
feature.width	Width of genomic feature
locus_tag	current NCBI gene ID
annotation	NCBI annotation of predicted protein function
acc	NCBI protein accession ID
*The same column names and meanings apply to TroR ChIP-seq data table included in Table S3.

### Sheet: TableS2-sirR_Fe_pks-final
	seqnames	peakID	pk.start	pk.stop	overlap.width	reps	old_locus_tag	strand	type	feature.start	feature.stop	feature.width	locus_tag	annotation	acc
1	NC_013966.1	9	75200	79199	502	2	HVO_A0078	-	genic	73368	75701	2334	HVO_RS02225	DUF2075 domain-containing protein	WP_004043360.1
2	NC_013966.1	9	75200	79199	3267	2	HVO_A0079	-	genic	75691	78957	3267	HVO_RS02230	hypothetical protein	WP_004043359.1
3	NC_013966.1	9	75200	79199	500	2	HVO_A0078	-	promoter500	75702	76201	500	HVO_RS02225	DUF2075 domain-containing protein	WP_004043360.1
4	NC_013966.1	9	75200	79199	242	2	HVO_A0079	-	promoter500	78958	79457	500	HVO_RS02230	hypothetical protein	WP_004043359.1
5	NC_013966.1	16	121000	121799	521	2	HVO_A0124	-	genic	120702	121520	819	HVO_RS19795	hypothetical protein	NA
6	NC_013966.1	16	121000	121799	279	2	HVO_A0124	-	promoter500	121521	122020	500	HVO_RS19795	hypothetical protein	NA
7	NC_013966.1	27	260600	261399	101	2	NA	*	promoter	260670	260770	101	NULL	NA	NA
8	NC_013966.1	27	260600	261399	456	2	NA	-	genic	260771	261226	456	HVO_RS19870	hypothetical protein	NA
9	NC_013966.1	27	260600	261399	173	2	NA	-	promoter500	261227	261726	500	HVO_RS19870	hypothetical protein	NA
10	NC_013967.1	47	738800	739599	326	2	HVO_0818	+	genic	737956	739125	1170	HVO_RS08625	threonine synthase	WP_004044118.1
11	NC_013967.1	47	738800	739599	412	2	HVO_0819	+	promoter500	738712	739211	500	HVO_RS08630	metal-dependent transcriptional regulator	WP_004064329.1
12	NC_013967.1	47	738800	739599	388	2	HVO_0819	+	genic	739212	739907	696	HVO_RS08630	metal-dependent transcriptional regulator	WP_004064329.1
13	NC_013967.1	47	738800	739599	196	2	HVO_0820	+	promoter500	739404	739903	500	HVO_RS08635	UPF0016 domain-containing protein	WP_004044116.1
14	NC_013967.1	64	2117400	2121999	296	2	HVO_2258	+	genic	2117186	2117695	510	HVO_RS15550	hypothetical protein	WP_004042144.1
15	NC_013967.1	64	2117400	2121999	500	2	HVO_2260	+	promoter500	2118146	2118645	500	HVO_RS15560	hypothetical protein	WP_013035557.1
16	NC_013967.1	64	2117400	2121999	315	2	HVO_2260	+	genic	2118646	2118960	315	HVO_RS15560	hypothetical protein	WP_013035557.1
17	NC_013967.1	64	2117400	2121999	500	2	HVO_2261	+	promoter500	2118832	2119331	500	HVO_RS15565	hypothetical protein	WP_004042147.1
18	NC_013967.1	64	2117400	2121999	371	2	NA	*	promoter	2118961	2119331	371	NULL	NA	NA
19	NC_013967.1	64	2117400	2121999	500	2	HVO_2262	+	promoter500	2119045	2119544	500	HVO_RS15570	hypothetical protein	WP_004042148.1
20	NC_013967.1	64	2117400	2121999	210	2	HVO_2261	+	genic	2119332	2119541	210	HVO_RS15565	hypothetical protein	WP_004042147.1
21	NC_013967.1	64	2117400	2121999	500	2	HVO_2263	+	promoter500	2119411	2119910	500	HVO_RS15575	transcriptional regulator	WP_004042149.1
22	NC_013967.1	64	2117400	2121999	213	2	HVO_2262	+	genic	2119545	2119757	213	HVO_RS15570	hypothetical protein	WP_004042148.1
23	NC_013967.1	64	2117400	2121999	153	2	NA	*	promoter	2119758	2119910	153	NULL	NA	NA
24	NC_013967.1	64	2117400	2121999	2089	2	HVO_2263	+	genic	2119911	2122316	2406	HVO_RS15575	transcriptional regulator	WP_004042149.1
25	NC_013967.1	69	2135400	2142199	1249	2	HVO_2275	+	genic	2134087	2136648	2562	HVO_RS15635	N-6 adenine-specific DNA methylase	WP_013035447.1
26	NC_013967.1	70	2135400	2142199	1249	2	HVO_2275	+	genic	2134087	2136648	2562	HVO_RS15635	N-6 adenine-specific DNA methylase	WP_013035447.1
27	NC_013967.1	69	2135400	2142199	500	2	HVO_2276	+	promoter500	2136260	2136759	500	HVO_RS15640	hypothetical protein	WP_013035348.1
28	NC_013967.1	70	2135400	2142199	500	2	HVO_2276	+	promoter500	2136260	2136759	500	HVO_RS15640	hypothetical protein	WP_013035348.1
29	NC_013967.1	69	2135400	2142199	111	2	NA	*	promoter	2136649	2136759	111	NULL	NA	NA
30	NC_013967.1	70	2135400	2142199	111	2	NA	*	promoter	2136649	2136759	111	NULL	NA	NA
31	NC_013967.1	69	2135400	2142199	4194	2	HVO_2276	+	genic	2136760	2140953	4194	HVO_RS15640	hypothetical protein	WP_013035348.1
32	NC_013967.1	70	2135400	2142199	4194	2	HVO_2276	+	genic	2136760	2140953	4194	HVO_RS15640	hypothetical protein	WP_013035348.1
33	NC_013967.1	69	2135400	2142199	417	2	HVO_2277	-	genic	2140967	2141383	417	HVO_RS15645	hypothetical protein	WP_004042166.1
34	NC_013967.1	70	2135400	2142199	417	2	HVO_2277	-	genic	2140967	2141383	417	HVO_RS15645	hypothetical protein	WP_004042166.1
35	NC_013967.1	69	2135400	2142199	820	2	HVO_2278	-	genic	2141380	2143299	1920	HVO_RS15650	conjugal transfer protein	WP_004042167.1
36	NC_013967.1	70	2135400	2142199	820	2	HVO_2278	-	genic	2141380	2143299	1920	HVO_RS15650	conjugal transfer protein	WP_004042167.1
37	NC_013967.1	69	2135400	2142199	500	2	HVO_2277	-	promoter500	2141384	2141883	500	HVO_RS15645	hypothetical protein	WP_004042166.1
38	NC_013967.1	70	2135400	2142199	500	2	HVO_2277	-	promoter500	2141384	2141883	500	HVO_RS15645	hypothetical protein	WP_004042166.1
39	NC_013967.1	71	2147400	2152399	305	2	HVO_2283	-	genic	2146625	2147704	1080	HVO_RS15675	hypothetical protein	WP_004042172.1
40	NC_013967.1	71	2147400	2152399	500	2	HVO_2283	-	promoter500	2147705	2148204	500	HVO_RS15675	hypothetical protein	WP_004042172.1
41	NC_013967.1	71	2147400	2152399	342	2	HVO_2284	-	genic	2147711	2148052	342	HVO_RS15680	hypothetical protein	WP_004042173.1
42	NC_013967.1	71	2147400	2152399	112	2	NA	*	promoter	2148053	2148164	112	NULL	NA	NA
43	NC_013967.1	71	2147400	2152399	500	2	HVO_2284	-	promoter500	2148053	2148552	500	HVO_RS15680	hypothetical protein	WP_004042173.1
44	NC_013967.1	71	2147400	2152399	273	2	NA	-	genic	2148165	2148437	273	HVO_RS15685	hypothetical protein	WP_049914817.1
45	NC_013967.1	71	2147400	2152399	172	2	NA	*	promoter	2148438	2148609	172	NULL	NA	NA
46	NC_013967.1	71	2147400	2152399	500	2	NA	-	promoter500	2148438	2148937	500	HVO_RS15685	hypothetical protein	WP_049914817.1
47	NC_013967.1	71	2147400	2152399	633	2	NA	-	genic	2148610	2149242	633	HVO_RS15690	hypothetical protein	WP_004042175.1
48	NC_013967.1	71	2147400	2152399	500	2	NA	+	promoter500	2148985	2149484	500	HVO_RS15695	hypothetical protein	WP_049941508.1
49	NC_013967.1	71	2147400	2152399	242	2	NA	*	promoter	2149243	2149484	242	NULL	NA	NA
50	NC_013967.1	71	2147400	2152399	500	2	NA	-	promoter500	2149243	2149742	500	HVO_RS15690	hypothetical protein	WP_004042175.1
51	NC_013967.1	71	2147400	2152399	291	2	NA	+	genic	2149485	2149775	291	HVO_RS15695	hypothetical protein	WP_049941508.1
52	NC_013967.1	71	2147400	2152399	227	2	NA	*	promoter	2149776	2150002	227	NULL	NA	NA
53	NC_013967.1	71	2147400	2152399	243	2	NA	-	genic	2150003	2150245	243	HVO_RS15700	hypothetical protein	WP_004042177.1
54	NC_013967.1	71	2147400	2152399	1653	2	NA	*	promoter	2150246	2151898	1653	NULL	NA	NA
55	NC_013967.1	71	2147400	2152399	500	2	NA	-	promoter500	2150246	2150745	500	HVO_RS15700	hypothetical protein	WP_004042177.1
56	NC_013967.1	71	2147400	2152399	500	2	HVO_2287	+	promoter500	2151399	2151898	500	HVO_RS15705	DUF932 domain-containing protein	WP_004042178.1
57	NC_013967.1	71	2147400	2152399	501	2	HVO_2287	+	genic	2151899	2152816	918	HVO_RS15705	DUF932 domain-containing protein	WP_004042178.1
58	NC_013967.1	80	2263800	2266199	287	2	NA	-	promoter500	2263587	2264086	500	HVO_RS20280	hypothetical protein	WP_004042281.1
59	NC_013967.1	80	2263800	2266199	201	2	NA	*	promoter	2263779	2264000	222	NULL	NA	NA
60	NC_013967.1	80	2263800	2266199	500	2	NA	-	promoter500	2264076	2264575	500	rna40	NA	NA
61	NC_013967.1	80	2263800	2266199	252	2	HVO_2394	-	genic	2264147	2264398	252	HVO_RS16230	hypothetical protein	WP_004042283.1
62	NC_013967.1	80	2263800	2266199	259	2	NA	*	promoter	2264399	2264657	259	NULL	NA	NA
63	NC_013967.1	80	2263800	2266199	500	2	HVO_2394	-	promoter500	2264399	2264898	500	HVO_RS16230	hypothetical protein	WP_004042283.1
64	NC_013967.1	80	2263800	2266199	534	2	HVO_2395	-	genic	2264658	2265191	534	HVO_RS16235	ATP:cob(I)alamin adenosyltransferase	WP_004042284.1
65	NC_013967.1	80	2263800	2266199	500	2	HVO_2397	+	promoter500	2265116	2265615	500	HVO_RS16245	adhesin	WP_004042286.1
66	NC_013967.1	81	2265200	2265999	416	2	HVO_2397	+	promoter500	2265116	2265615	500	HVO_RS16245	adhesin	WP_004042286.1
67	NC_013967.1	80	2263800	2266199	240	2	HVO_2396	-	genic	2265188	2265427	240	HVO_RS16240	glutaredoxin	WP_004042285.1
68	NC_013967.1	81	2265200	2265999	228	2	HVO_2396	-	genic	2265188	2265427	240	HVO_RS16240	glutaredoxin	WP_004042285.1
69	NC_013967.1	80	2263800	2266199	500	2	HVO_2395	-	promoter500	2265192	2265691	500	HVO_RS16235	ATP:cob(I)alamin adenosyltransferase	WP_004042284.1
70	NC_013967.1	81	2265200	2265999	492	2	HVO_2395	-	promoter500	2265192	2265691	500	HVO_RS16235	ATP:cob(I)alamin adenosyltransferase	WP_004042284.1
71	NC_013967.1	80	2263800	2266199	188	2	NA	*	promoter	2265428	2265615	188	NULL	NA	NA
72	NC_013967.1	80	2263800	2266199	500	2	HVO_2396	-	promoter500	2265428	2265927	500	HVO_RS16240	glutaredoxin	WP_004042285.1
73	NC_013967.1	81	2265200	2265999	188	2	NA	*	promoter	2265428	2265615	188	NULL	NA	NA
74	NC_013967.1	81	2265200	2265999	500	2	HVO_2396	-	promoter500	2265428	2265927	500	HVO_RS16240	glutaredoxin	WP_004042285.1
75	NC_013967.1	80	2263800	2266199	584	2	HVO_2397	+	genic	2265616	2266722	1107	HVO_RS16245	adhesin	WP_004042286.1
76	NC_013967.1	81	2265200	2265999	384	2	HVO_2397	+	genic	2265616	2266722	1107	HVO_RS16245	adhesin	WP_004042286.1
77	NC_013967.1	85	2451000	2451599	308	2	HVO_2601	+	genic	2450738	2451307	570	HVO_RS17260	HIT domain-containing protein	WP_004042684.1
78	NC_013967.1	85	2451000	2451599	389	2	HVO_2602	+	promoter500	2450889	2451388	500	HVO_RS17265	cation transporter	WP_004042686.1
79	NC_013967.1	85	2451000	2451599	211	2	HVO_2602	+	genic	2451389	2452324	936	HVO_RS17265	cation transporter	WP_004042686.1
80	NC_013967.1	87	2523400	2523999	143	2	HVO_2673	+	genic	2522964	2523542	579	HVO_RS17610	hypothetical protein	WP_004042830.1
81	NC_013967.1	87	2523400	2523999	369	2	HVO_2674	+	promoter500	2523269	2523768	500	HVO_RS17615	divalent metal cation transporter MntH	WP_004042832.1
82	NC_013967.1	87	2523400	2523999	226	2	NA	*	promoter	2523543	2523768	226	NULL	NA	NA
83	NC_013967.1	87	2523400	2523999	231	2	HVO_2674	+	genic	2523769	2525001	1233	HVO_RS17615	divalent metal cation transporter MntH	WP_004042832.1
84	NC_013967.1	88	2698800	2699599	556	2	HVO_2860	-	genic	2697667	2699355	1689	HVO_RS18530	fatty acid-binding protein	WP_004044676.1
85	NC_013967.1	88	2698800	2699599	244	2	HVO_2860	-	promoter500	2699356	2699855	500	HVO_RS18530	fatty acid-binding protein	WP_004044676.1
86	NC_013967.1	88	2698800	2699599	194	2	HVO_2861	-	genic	2699406	2700233	828	HVO_RS18535	hypothetical protein	WP_004044677.1
