## Supplemental Table 4 for "TroR is the primary regulator of the iron homeostasis transcription network in the halophilic archaeon *Haloferax volcanii*"

### Sheet: legend
Table S4. Nanostring transcriptomics data for ∆arsR vs ∆pyrE strains grown in the presence vs absence of iron.
Sheet.name	column.name	meaning

### Sheet: nanostring_probe_sequences
	Customer Identifier	Accession	Position	Target Sequence	Tm CP	Tm RP	Flags	HUGO Gene	NSID	Design Remarks
1	eif1A	HVO_RS05360.1	143-242	CCGGACGGATGCAGAAGCGAATCTGGATTCGAGAGGACGACGTGGTGCTCGTCGAGCCGTGGGACTGGCAGGACGAGAAGGCCGACGTGAGCTGGCGCTA	90	92		eif1A	HVO_RS05360.1:142
2	ftsZ	HVO_RS08145.1	127-226	GCGGTTCTCAAAGACCTCCAGACCAACATCACGGTGGTCGGGTGCGGCGGTGCCGGCGGTAACACCGTCAACCGGATGCACGAGGAGGGAATCAAGGGGG	90	91		ftsZ	HVO_RS08145.1:126
3	HVO_RS00195	HVO_RS00195.1	1253-1352	GCGAGTTCTTCGACACCGTCTTGCCGCCGCTCCTGCACTTCCTCTATCGCTACGGAACGGTGTTCTCCCCGCACGGCCAAAACACCATCCTCGTCGTCGA	84	86		HVO_RS00195	HVO_RS00195.1:1252
4	HVO_RS00200	HVO_RS00200.1	638-737	AGCGCCAGCCCGACCACGGCTACCGGCTCGATTGGCTGACTCGCTCTGACGGGTTTTTCCCCATGGAGTACTCGAAGCTCGGCCTCCAGCACTTCACCCC	90	86		HVO_RS00200	HVO_RS00200.1:637
5	HVO_RS00205	HVO_RS00205.1	464-563	GCGTCGTCAGCGAACCGGACGTGCGAAACGAGCGGGTCATCCACGTCTTCGAGCGATGCGGCTACGAGCCGCAGGGGCGCATCGACCTCCCCGACAAGGA	87	91		HVO_RS00205	HVO_RS00205.1:463
6	HVO_RS00210	HVO_RS00210.1	1181-1280	TCGCCGACCACGAGGGACGGGCCACTCCGGCGGTCGCAGAAGACTGGTTCAGACAGTATCTCGAACTGTCGGTTCGACCGGTGCTGTGGCTGTATCTCGA	91	84		HVO_RS00210	HVO_RS00210.1:1180
7	HVO_RS00215	HVO_RS00215.1	929-1028	CCGGCATCGAGGCCGCGGACTCCGTCGCGGTCGACTTCCACAAGCTGTTCTACCAACCGATTAGCTGCGGCGCGGTGCTCGTCCGCGACGCGTCGGCGTA	86	84		HVO_RS00215	HVO_RS00215.1:928
8	HVO_RS00220	HVO_RS00220.1	389-488	TCGTCAAAACCGCGACGGGCAACCGGAGCGTTCTCGGGTTTCAGGGCGGCTACCACGGCATGACCAACGGCGCGCTGAGCCTGATGGGCGACACCGACCC	89	91		HVO_RS00220	HVO_RS00220.1:388
9	HVO_RS00260	HVO_RS00260.1	164-263	AGCCGTCGATAGACGACGCAATCGAGACGATGGCTCCGACCTGCCGGACGATGACCGTCGTTCCCCTCTCGCTTTTCGCCGCCAGCCACGTCAAAAACGA	91	82		HVO_RS00260	HVO_RS00260.1:163
10	HVO_RS00430	HVO_RS00430.1	948-1047	CTGTGAGACGAACGACCCGGGCGCGTTCGAAGACGAGACCGGCCACGCCGCGCGGTGTTTCCGCGCCGACGAAGACCACGAGTACTGGGACAGTCCGAGC	89	88		HVO_RS00430	HVO_RS00430.1:947
11	HVO_RS00685	HVO_RS00685.1	659-758	CTGAGCCCCGACGGTGGTATTCCAACGTGGTCGCGGACTCTCGACTCGTCGTCGCCGCGAGAGACGGGACGCTGGCAGCCTACGAGCCGTCAGACGGGAG	87	91		HVO_RS00685	HVO_RS00685.1:658
12	HVO_RS00725	HVO_RS00725.1	435-534	CTGGGATATTTTCGGCAAAGTAGCGCAAGTCTTCCGAGAACAGGAGCGGTACGAAGCGCTCTCCGACGTCAAAACCACTCTCGACTCGACAATCTCGTCG	83	84		HVO_RS00725	HVO_RS00725.1:434
13	HVO_RS00975	HVO_RS00975.1	624-723	GCGCCGACAGCAGTTCCAGGCGTGGCAGTCGTTCCACGACGACCTCATGAGCACTATCGAAGCCGGTCTCCCGCCGGAGGACGAACGCCCCACCGTCGCC	89	91		HVO_RS00975	HVO_RS00975.1:623
14	HVO_RS04265	HVO_RS04265.1	783-882	CGCCGACACCGGCGGGACGTTCTGGCCGTACGACTTCACGGGGGACGGCTACCTCTGGGCGCACCTCCGCCCGTTCGGGATGCAGAACGCGTTTGCGACG	91	89		HVO_RS04265	HVO_RS04265.1:782
15	HVO_RS04330	HVO_RS04330.1	741-840	GGAGCGACCGAGCGTCGGGGTCGTCATCTACATGGACGAGGCGTTCTATCCGACGAAAATCGACGCACCCGGCTTCGCGACCTCGCACATCCGCCCGCTC	87	89		HVO_RS04330	HVO_RS04330.1:740
16	HVO_RS04940	HVO_RS04940.1	781-880	CGCGAGAACTACGAGCACCCGGCCGCGACGACACTCCTGAACGCCCACGAGGCGCTCGAAGGGCTCGTCCTCACGAAGGAGGAACGCGACTTCAAGGCCA	90	91		HVO_RS04940	HVO_RS04940.1:780
17	HVO_RS07085	HVO_RS07085.1	180-279	GTGCGACCTTCCGCTTTCGACCACCTACCGAAAGCTCGACCCGCTCGTGGACGCCGGCCTCCTCTCGAAGCGCCTGCGCATCTCGCGGTCCGGAACTCAC	87	91		HVO_RS07085	HVO_RS07085.1:179
18	HVO_RS07285	HVO_RS07285.1	132-231	CCACCAGCTCCACAAGCACCACTGGAACGTCGAAGGTGCCGAGCACCTCCGCATCCACGAGTTCCTCCAGGAGGCCTACGAGGAAGTCGAGGAGGCCGCC	91	91		HVO_RS07285	HVO_RS07285.1:131
19	HVO_RS07290	HVO_RS07290.1	224-323	ACGACACCTACCAAATCCTCTCGCGGTTCTGCCGGGACGTGCTCGGCGTCAACGACCACGAAGGCGAGGCGATGCAACTAGTCGGAAACGTCAGCCCGAC	89	91		HVO_RS07290	HVO_RS07290.1:223
20	HVO_RS08630	HVO_RS08630.1	208-307	GTCGCGCTCGAAGTGCTCCGACACCACCGCCTCTTGGAGGCGTACCTCACCGAACACCTCGACTACTCGTGGAGCGAGGTCCACGACGAGGCCGACGCGC	88	86		HVO_RS08630	HVO_RS08630.1:207
21	HVO_RS08835	HVO_RS08835.1	163-262	AAGTACAAGGGCGTCACGCTCACGGACGACGGCATCGTCCGCGCCCGCGACGCGCTCCAGACCTACTGCATCATCGAGCGCTTCCTCTCGAACGTCCTCG	91	85		HVO_RS08835	HVO_RS08835.1:162
22	HVO_RS09505	HVO_RS09505.1	274-373	GCGGAGGTCAACCCCAAGCAGTACGAGGAGGCCGACTTCCGCAAACTGCTGTTGATTCTCGGCATCCTCACCGTCCACAGCTTTCCCGAGGGCGTCGCCG	91	84		HVO_RS09505	HVO_RS09505.1:273
23	HVO_RS10605	HVO_RS10605.1	1269-1368	CGCCGCCGCCGTCGGTGAATCCCTCTTCGCCCGGTTCGAAGAGAACGAGGCGAACCTCCACGAGTCCGTCGAAGAGGAGTCCGAAGAGCTCTATCACCGC	87	89		HVO_RS10605	HVO_RS10605.1:1268
24	HVO_RS10795	HVO_RS10795.1	83-182	GGTTCGACGCGACGGTACACGTGTTGTTCGTCGTGAACACGACGCGGGACAGCGCGGGTGTTGTCGGCGGCACGGTCCTCGACACGCTCGAACGGGAGGG	78	90		HVO_RS10795	HVO_RS10795.1:82
25	HVO_RS12900	HVO_RS12900.1	301-400	AAGGAGTACTACGACGACTTCACCATCCGCCCGCGGTACAACTCGGCGGCCGAACTGGTCAACCAGATTCAGACCGAGGGGCAGAACAGCCCCGCGGACG	91	91		HVO_RS12900	HVO_RS12900.1:300
26	HVO_RS12960	HVO_RS12960.1	109-208	GTCCCGAGCACGTTCGTCCGCACCAGCGGCTGTAACCTCCGCTGTTGGTTCTGCGACTCCTTTCACACCTCGTGGGAACCGACTCACGCGTGGCTGAGCC	86	81		HVO_RS12960	HVO_RS12960.1:108
27	HVO_RS13160	HVO_RS13160.1	546-645	GTACGTCGCCGCGCCCTCGGGCGACCGGAACGCGCAGGTCGGCATCGCCGTCGGACAGGGCGGTCACGTCGCTCGGTGTCTCATCGAGGACCGCCGGCGC	91	92		HVO_RS13160	HVO_RS13160.1:545
28	HVO_RS13195	HVO_RS13195.1	199-298	AACGAACTCGACCTGAACTACAAGACCGTCCAGCACCACCTGGAGATGCTCACGGAAAACGAGGTTCTCACCACCAGCGGCGAGGAGTACGGTAAGCTGT	91	90		HVO_RS13195	HVO_RS13195.1:198
29	HVO_RS14930	HVO_RS14930.1	1169-1268	ACAACCCGCGCGAATGGACCGACTGGGCGGACTGCGCGACCGCGGCGTCGGTTCTCGCTGGAACGCTCGCACGCCTCGCCGGCGCGTGA	92	87		HVO_RS14930	HVO_RS14930.1:1168
30	HVO_RS16420	HVO_RS16420.1	185-284	CCGTGCAGGCGTGGCGCGAAGGCGTCGCAAAAGGGGTCCGCTACGCGCTCGTCGTCGCCACGGTCATCCTCCCGTTCCAAATCGTCCTCGGGGCGCTCAC	91	85		HVO_RS16420	HVO_RS16420.1:184
31	queC	HVO_RS12955.1	436-535	GAGTTCTTCGACGCCTTCGAGGCCATGGTCGACGTCGGCACGAAACCCGACACGACCATCTCGCTCGAAGTCCCGTTCGTCCACGACTCGAAGACCGACA	86	85		queC	HVO_RS12955.1:435
32	trpD	HVO_RS16545.1	426-525	CAACGGCGTCGGCTTCATGCTCGCGCCCGTGTTCCACCCCGCGATGAAGGCCGTCATCGGCCCGCGGAAGGAACTCGGCATGCGGACGGTCTTCAACGTC	87	88		trpD	HVO_RS16545.1:425
33	trpE	HVO_RS16535.1	875-974	AGGTGAACCCCTCGCCGTACATGTTCCTGCTCCGGCACGGCGACCGGCGCGTCGTCGGCGCGAGCCCCGAAACGCTCGTCTCCGTCAGGGGCGACCGCGT	91	91		trpE	HVO_RS16535.1:874

### Sheet: nanostring_raw_data
Probe Name	Annotation	Accession #	NS Probe ID	Class Name	Analyte Type	% Samples above Threshold	%CV	20230104_Martinez1_HVO01766aPRminus_10.RCC	20230104_Martinez1_HVO01766aPRplus_04.RCC	20230104_Martinez1_HVO01766bPRminus_11.RCC	20230104_Martinez1_HVO01766bPRplus_05.RCC	20230104_Martinez1_HVO01766cPRminus_12.RCC	20230104_Martinez1_HVO01766cPRplus_06.RCC	20230104_Martinez1_pyrEaPRminus_07.RCC	20230104_Martinez1_pyrEaPRplus_01.RCC	20230104_Martinez1_pyrEbPRminus_08.RCC	20230104_Martinez1_pyrEbPRplus_02.RCC	20230104_Martinez1_pyrEcPRminus_09.RCC	20230104_Martinez1_pyrEcPRplus_03.RCC
								arsR : minus : a	arsR : plus : a	arsR : minus : b	arsR : plus : b	arsR : minus : c	arsR : plus : c	pyrE : minus : a	pyrE : plus : a	pyrE : minus : b	pyrE : plus : b	pyrE : minus : c	pyrE : plus : c
HVO_RS00195		HVO_RS00195.1	HVO_RS00195.1:1252	Endogenous	mRNA	100	114.16	115375	9	214733	36	81281	35	136963	37	171464	33	113612	39
HVO_RS00200		HVO_RS00200.1	HVO_RS00200.1:637	Endogenous	mRNA	100	112.87	54822	26	91675	41	37680	38	57850	45	75165	40	48161	50
HVO_RS00205		HVO_RS00205.1	HVO_RS00205.1:463	Endogenous	mRNA	100	113.47	23287	48	40111	95	16106	73	26714	96	34994	72	19948	93
HVO_RS00210		HVO_RS00210.1	HVO_RS00210.1:1180	Endogenous	mRNA	91.67	112.97	51033	4	87874	20	39170	22	58471	19	75017	19	43256	22
HVO_RS00215		HVO_RS00215.1	HVO_RS00215.1:928	Endogenous	mRNA	100	112.19	81651	8	131241	50	61791	42	84199	55	111806	57	64536	53
HVO_RS00220		HVO_RS00220.1	HVO_RS00220.1:388	Endogenous	mRNA	100	112.29	113590	23	176888	97	81191	76	112486	108	150428	95	86551	94
HVO_RS00260		HVO_RS00260.1	HVO_RS00260.1:163	Endogenous	mRNA	100	45.13	174	508	300	504	140	398	194	251	238	257	160	457
HVO_RS00430		HVO_RS00430.1	HVO_RS00430.1:947	Endogenous	mRNA	100	60.78	141	12	317	105	142	105	238	115	312	77	164	100
HVO_RS00685		HVO_RS00685.1	HVO_RS00685.1:658	Endogenous	mRNA	100	59.77	410	31	700	230	287	186	540	216	606	175	386	229
HVO_RS00725		HVO_RS00725.1	HVO_RS00725.1:434	Endogenous	mRNA	100	112.54	25156	45	30864	133	15336	139	16931	170	25174	154	12722	144
HVO_RS00975		HVO_RS00975.1	HVO_RS00975.1:623	Endogenous	mRNA	100	110.1	61440	17	74034	256	37212	237	46803	266	65184	194	39852	252
HVO_RS04265		HVO_RS04265.1	HVO_RS04265.1:782	Endogenous	mRNA	100	96.33	3102	68	4038	251	2182	204	2552	244	3460	251	2104	237
HVO_RS04330		HVO_RS04330.1	HVO_RS04330.1:740	Endogenous	mRNA	100	65.81	885	104	1209	276	641	231	676	257	934	275	610	261
HVO_RS04940		HVO_RS04940.1	HVO_RS04940.1:780	Endogenous	mRNA	100	38.71	8433	840	12319	7409	6307	6891	7841	7698	12166	6917	6416	7253
HVO_RS07085		HVO_RS07085.1	HVO_RS07085.1:179	Endogenous	mRNA	100	42.82	7436	8326	10006	11503	2929	10305	5187	13876	4344	14370	6079	12871
HVO_RS07285		HVO_RS07285.1	HVO_RS07285.1:131	Endogenous	mRNA	100	47.97	31057	53905	35857	87755	18790	75645	34518	88175	43766	85601	37011	96901
HVO_RS07290		HVO_RS07290.1	HVO_RS07290.1:223	Endogenous	mRNA	100	120.67	20911	22	16668	54	8858	27	29944	116	39952	89	25258	119
HVO_RS08630		HVO_RS08630.1	HVO_RS08630.1:207	Endogenous	mRNA	100	113.66	70528	20	82330	151	48845	132	38878	152	49462	130	35104	139
HVO_RS08835		HVO_RS08835.1	HVO_RS08835.1:162	Endogenous	mRNA	100	46.95	1915	208	2085	843	1245	749	1478	1068	1949	932	1124	812
HVO_RS09505		HVO_RS09505.1	HVO_RS09505.1:273	Endogenous	mRNA	100	100.9	152	5501	198	7484	112	6750	136	6974	168	6778	150	7542
HVO_RS10605		HVO_RS10605.1	HVO_RS10605.1:1268	Endogenous	mRNA	100	113.91	107712	26	118485	204	70541	248	55783	211	73108	177	51522	222
HVO_RS10795		HVO_RS10795.1	HVO_RS10795.1:82	Endogenous	mRNA	100	186.77	485	78	3852	484	265	420	421	444	13515	365	4067	421
HVO_RS12900		HVO_RS12900.1	HVO_RS12900.1:300	Endogenous	mRNA	100	39.95	4630	732	5620	2795	3070	2340	3756	2877	4943	2628	3092	2792
HVO_RS12960		HVO_RS12960.1	HVO_RS12960.1:108	Endogenous	mRNA	100	74.15	421	51	491	61	290	80	351	105	431	70	281	87
HVO_RS13160		HVO_RS13160.1	HVO_RS13160.1:545	Endogenous	mRNA	100	65.33	498	70	554	113	316	94	416	154	520	124	303	164
HVO_RS13195		HVO_RS13195.1	HVO_RS13195.1:198	Endogenous	mRNA	100	41.82	281	140	406	123	204	140	374	308	506	270	297	264
HVO_RS14930		HVO_RS14930.1	HVO_RS14930.1:1168	Endogenous	mRNA	100	44.17	411	199	588	182	268	223	586	424	779	406	426	370
HVO_RS16420		HVO_RS16420.1	HVO_RS16420.1:184	Endogenous	mRNA	100	37.76	5870	1049	6769	3449	3803	3135	4589	3697	6155	3361	3958	3522
eif1A		HVO_RS05360.1	HVO_RS05360.1:142	Endogenous	mRNA	100	57.25	109	548	241	360	95	271	152	173	206	173	105	267
ftsZ		HVO_RS08145.1	HVO_RS08145.1:126	Endogenous	mRNA	100	30.16	9009	1802	9461	5768	6018	5923	6351	7613	8361	6713	5719	6399
queC		HVO_RS12955.1	HVO_RS12955.1:435	Endogenous	mRNA	100	189.47	577	57	4989	511	313	470	506	462	16935	410	5122	470
trpD		HVO_RS16545.1	HVO_RS16545.1:425	Endogenous	mRNA	100	52.18	74	331	150	265	63	203	97	155	107	156	81	208
trpE		HVO_RS16535.1	HVO_RS16535.1:874	Endogenous	mRNA	100	54.03	91	394	183	369	95	283	121	172	156	170	83	305
NEG_A		ERCC_00096.1	ERCC_00096.1:230	Negative	SYSTEM	0	43.77	34	14	56	17	42	17	49	24	54	27	46	30
NEG_B		ERCC_00041.1	ERCC_00041.1:440	Negative	SYSTEM	0	37.17	22	13	40	20	19	18	35	13	31	18	23	20
NEG_C		ERCC_00019.1	ERCC_00019.1:140	Negative	SYSTEM	0	84.97	19	3	40	3	12	5	33	5	36	5	23	10
NEG_D		ERCC_00076.1	ERCC_00076.1:355	Negative	SYSTEM	0	68.2	20	4	30	11	23	9	27	7	39	7	13	7
NEG_E		ERCC_00098.1	ERCC_00098.1:785	Negative	SYSTEM	0	47.33	32	16	83	30	39	26	52	25	51	23	48	35
NEG_F		ERCC_00126.1	ERCC_00126.1:220	Negative	SYSTEM	0	20.6	26	28	37	24	32	32	46	45	43	38	33	36
NEG_G		ERCC_00144.1	ERCC_00144.1:15	Negative	SYSTEM	0	95.8	11	1	18	1	12	1	16	2	10	1	5	2
NEG_H		ERCC_00154.1	ERCC_00154.1:115	Negative	SYSTEM	0	94.65	27	1	46	4	13	4	20	5	26	2	17	7
POS_A		ERCC_00117.1	ERCC_00117.1:385	Positive	SYSTEM	0	19.94	28967	31628	33558	42928	23842	46608	30250	40850	29003	38737	34909	43424
POS_B		ERCC_00112.1	ERCC_00112.1:695	Positive	SYSTEM	0	18.26	10017	10162	11412	14474	7897	14889	10478	13378	10250	13004	11357	13946
POS_C		ERCC_00002.1	ERCC_00002.1:850	Positive	SYSTEM	0	17.65	2296	2365	2647	3235	1874	3491	2434	3094	2499	3137	2644	3223
POS_D		ERCC_00092.1	ERCC_00092.1:540	Positive	SYSTEM	0	17.22	665	726	776	947	551	1028	692	890	714	869	826	930
POS_E		ERCC_00035.1	ERCC_00035.1:485	Positive	SYSTEM	0	15.9	136	165	161	188	113	207	148	185	160	179	144	182
POS_F		ERCC_00034.1	ERCC_00034.1:195	Positive	SYSTEM	0	14.16	88	90	121	108	71	97	112	117	92	111	109	103

### Sheet: nanostring_normalized_data
Probe Name	Annotation	Accession #	NS Probe ID	Class Name	Analyte Type	% Samples above Threshold	%CV	20230104_Martinez1_HVO01766aPRminus_10.RCC	20230104_Martinez1_HVO01766aPRplus_04.RCC	20230104_Martinez1_HVO01766bPRminus_11.RCC	20230104_Martinez1_HVO01766bPRplus_05.RCC	20230104_Martinez1_HVO01766cPRminus_12.RCC	20230104_Martinez1_HVO01766cPRplus_06.RCC	20230104_Martinez1_pyrEaPRminus_07.RCC	20230104_Martinez1_pyrEaPRplus_01.RCC	20230104_Martinez1_pyrEbPRminus_08.RCC	20230104_Martinez1_pyrEbPRplus_02.RCC	20230104_Martinez1_pyrEcPRminus_09.RCC	20230104_Martinez1_pyrEcPRplus_03.RCC
								arsR : minus : a	arsR : plus : a	arsR : minus : b	arsR : plus : b	arsR : minus : c	arsR : plus : c	pyrE : minus : a	pyrE : plus : a	pyrE : minus : b	pyrE : plus : b	pyrE : minus : c	pyrE : plus : c
HVO_RS00195		HVO_RS00195.1	HVO_RS00195.1:1252	Endogenous	mRNA	100	106.03	111497	15.41	149441	32.36	108714	35.39	144499	37.83	135244	36.32	147512	37.15
HVO_RS00200		HVO_RS00200.1	HVO_RS00200.1:637	Endogenous	mRNA	100	105.04	52979.2	44.52	63800.2	36.86	50397.3	38.42	61033.2	46	59287.3	44.02	62531.4	47.63
HVO_RS00205		HVO_RS00205.1	HVO_RS00205.1:463	Endogenous	mRNA	100	104.87	22504.2	82.2	27914.8	85.4	21541.9	73.81	28184	98.14	27602	79.24	25900.1	88.6
HVO_RS00210		HVO_RS00210.1	HVO_RS00210.1:1180	Endogenous	mRNA	91.67	105.05	49317.6	5.61	61155	17.98	52390.2	22.25	61688.4	19.42	59170.6	20.91	56162.8	20.96
HVO_RS00215		HVO_RS00215.1	HVO_RS00215.1:928	Endogenous	mRNA	100	104.59	78906.3	13.7	91335.8	44.95	82646	42.47	88832.1	56.23	88188.4	62.73	83792.4	50.49
HVO_RS00220		HVO_RS00220.1	HVO_RS00220.1:388	Endogenous	mRNA	100	104.51	109772	39.39	123103	87.2	108594	76.85	118676	110.41	118652	104.55	112376	89.55
HVO_RS00260		HVO_RS00260.1	HVO_RS00260.1:163	Endogenous	mRNA	100	62.25	168.15	869.94	208.78	453.06	187.25	402.44	204.67	256.6	187.73	282.83	207.74	435.35
HVO_RS00430		HVO_RS00430.1	HVO_RS00430.1:947	Endogenous	mRNA	100	50	136.26	20.55	220.61	94.39	189.93	106.17	251.1	117.57	246.09	84.74	212.93	95.26
HVO_RS00685		HVO_RS00685.1	HVO_RS00685.1:658	Endogenous	mRNA	100	50.5	396.22	53.09	487.16	206.75	383.87	188.07	569.71	220.82	477.99	192.59	501.18	218.15
HVO_RS00725		HVO_RS00725.1	HVO_RS00725.1:434	Endogenous	mRNA	100	104.65	24310.4	77.06	21479.5	119.56	20512	140.55	17862.6	173.79	19856.3	169.48	16518	137.18
HVO_RS00975		HVO_RS00975.1	HVO_RS00975.1:623	Endogenous	mRNA	100	104.06	59374.7	29.11	51523.2	230.13	49771.4	239.64	49378.4	271.93	51414.7	213.5	51743.1	240.06
HVO_RS04265		HVO_RS04265.1	HVO_RS04265.1:782	Endogenous	mRNA	100	89.71	2997.73	116.45	2810.2	225.63	2918.45	206.27	2692.43	249.44	2729.12	276.22	2731.8	225.77
HVO_RS04330		HVO_RS04330.1	HVO_RS04330.1:740	Endogenous	mRNA	100	56.18	855.25	178.1	841.39	248.1	857.34	233.58	713.2	262.73	736.7	302.64	792.01	248.64
HVO_RS04940		HVO_RS04940.1	HVO_RS04940.1:780	Endogenous	mRNA	100	27.7	8149.53	1438.49	8573.28	6660.14	8435.67	6967.82	8272.46	7869.7	9596.09	7612.11	8330.42	6909.46
HVO_RS07085		HVO_RS07085.1	HVO_RS07085.1:179	Endogenous	mRNA	100	44.71	7186.04	14258.2	6963.57	10340.3	3917.56	10419.9	5472.42	14185.5	3426.39	15814.1	7892.86	12261.4
HVO_RS07285		HVO_RS07285.1	HVO_RS07285.1:131	Endogenous	mRNA	100	48.71	30013	92311.6	24954.3	78885.2	25131.8	76488.3	36417.4	90141.7	34521	94203.3	48054.4	92311.3
HVO_RS07290		HVO_RS07290.1	HVO_RS07290.1:223	Endogenous	mRNA	100	118.9	20208.1	37.67	11599.9	48.54	11847.7	27.3	31591.7	118.59	31512.7	97.94	32794.5	113.36
HVO_RS08630		HVO_RS08630.1	HVO_RS08630.1:207	Endogenous	mRNA	100	108.82	68157.2	34.25	57296.7	135.74	65330.6	133.47	41017.3	155.39	39013.8	143.06	45578.4	132.42
HVO_RS08835		HVO_RS08835.1	HVO_RS08835.1:162	Endogenous	mRNA	100	38.74	1850.63	356.2	1451.03	757.79	1665.2	757.35	1559.33	1091.82	1537.3	1025.66	1459.38	773.54
HVO_RS09505		HVO_RS09505.1	HVO_RS09505.1:273	Endogenous	mRNA	100	101.85	146.89	9420.39	137.8	6727.56	149.8	6825.25	143.48	7129.55	132.51	7459.14	194.76	7184.77
HVO_RS10605		HVO_RS10605.1	HVO_RS10605.1:1268	Endogenous	mRNA	100	109.25	104091	44.52	82458.4	183.38	94349.2	250.76	58852.5	215.71	57664.9	194.79	66895.2	211.49
HVO_RS10795		HVO_RS10795.1	HVO_RS10795.1:82	Endogenous	mRNA	100	170.88	468.7	133.57	2680.76	435.08	354.44	424.68	444.17	453.9	10660.1	401.68	5280.52	401.06
HVO_RS12900		HVO_RS12900.1	HVO_RS12900.1:300	Endogenous	mRNA	100	29.44	4474.37	1253.54	3911.18	2512.5	4106.15	2366.09	3962.68	2941.17	3898.85	2892.09	4014.6	2659.76
HVO_RS12960		HVO_RS12960.1	HVO_RS12960.1:108	Endogenous	mRNA	100	67.19	406.85	87.34	341.71	54.83	387.88	80.89	370.31	107.34	339.96	77.03	364.85	82.88
HVO_RS13160		HVO_RS13160.1	HVO_RS13160.1:545	Endogenous	mRNA	100	56.93	481.26	119.87	385.55	101.58	422.65	95.05	438.89	157.43	410.16	136.46	393.41	156.23
HVO_RS13195		HVO_RS13195.1	HVO_RS13195.1:198	Endogenous	mRNA	100	32.36	271.55	239.75	282.55	110.57	272.85	141.56	394.58	314.87	399.11	297.13	385.62	251.5
HVO_RS14930		HVO_RS14930.1	HVO_RS14930.1:1168	Endogenous	mRNA	100	34	397.18	340.78	409.21	163.6	358.45	225.49	618.24	433.46	614.45	446.8	553.11	352.48
HVO_RS16420		HVO_RS16420.1	HVO_RS16420.1:184	Endogenous	mRNA	100	27.52	5672.68	1796.4	4710.81	3100.4	5086.55	3169.95	4841.51	3779.46	4854.83	3698.76	5139	3355.18
eif1A		HVO_RS05360.1	HVO_RS05360.1:142	Endogenous	mRNA	100	89.77	105.34	938.44	167.72	323.61	127.06	274.02	160.36	176.86	162.49	190.39	136.33	254.35
ftsZ		HVO_RS08145.1	HVO_RS08145.1:126	Endogenous	mRNA	100	22.37	8706.17	3085.9	6584.28	5185	8049.13	5989.03	6700.47	7782.81	6594.84	7387.61	7425.45	6095.91
queC		HVO_RS12955.1	HVO_RS12955.1:435	Endogenous	mRNA	100	174.24	557.6	97.61	3472.04	459.35	418.64	475.24	533.84	472.3	13357.7	451.2	6650.31	447.74
trpD		HVO_RS16545.1	HVO_RS16545.1:425	Endogenous	mRNA	100	77.7	71.51	566.83	104.39	238.22	84.26	205.26	102.34	158.46	84.4	171.68	105.17	198.15
trpE		HVO_RS16535.1	HVO_RS16535.1:874	Endogenous	mRNA	100	74.47	87.94	674.72	127.36	331.7	127.06	286.15	127.66	175.84	123.05	187.08	107.77	290.55
NEG_A		ERCC_00096.1	ERCC_00096.1:230	Negative	SYSTEM	0	43.77	34	14	56	17	42	17	49	24	54	27	46	30
NEG_B		ERCC_00041.1	ERCC_00041.1:440	Negative	SYSTEM	0	37.17	22	13	40	20	19	18	35	13	31	18	23	20
NEG_C		ERCC_00019.1	ERCC_00019.1:140	Negative	SYSTEM	0	84.97	19	3	40	3	12	5	33	5	36	5	23	10
NEG_D		ERCC_00076.1	ERCC_00076.1:355	Negative	SYSTEM	0	68.2	20	4	30	11	23	9	27	7	39	7	13	7
NEG_E		ERCC_00098.1	ERCC_00098.1:785	Negative	SYSTEM	0	47.33	32	16	83	30	39	26	52	25	51	23	48	35
NEG_F		ERCC_00126.1	ERCC_00126.1:220	Negative	SYSTEM	0	20.6	26	28	37	24	32	32	46	45	43	38	33	36
NEG_G		ERCC_00144.1	ERCC_00144.1:15	Negative	SYSTEM	0	95.8	11	1	18	1	12	1	16	2	10	1	5	2
NEG_H		ERCC_00154.1	ERCC_00154.1:115	Negative	SYSTEM	0	94.65	27	1	46	4	13	4	20	5	26	2	17	7
POS_A		ERCC_00117.1	ERCC_00117.1:385	Positive	SYSTEM	0	19.94	28967	31628	33558	42928	23842	46608	30250	40850	29003	38737	34909	43424
POS_B		ERCC_00112.1	ERCC_00112.1:695	Positive	SYSTEM	0	18.26	10017	10162	11412	14474	7897	14889	10478	13378	10250	13004	11357	13946
POS_C		ERCC_00002.1	ERCC_00002.1:850	Positive	SYSTEM	0	17.65	2296	2365	2647	3235	1874	3491	2434	3094	2499	3137	2644	3223
POS_D		ERCC_00092.1	ERCC_00092.1:540	Positive	SYSTEM	0	17.22	665	726	776	947	551	1028	692	890	714	869	826	930
POS_E		ERCC_00035.1	ERCC_00035.1:485	Positive	SYSTEM	0	15.9	136	165	161	188	113	207	148	185	160	179	144	182
POS_F		ERCC_00034.1	ERCC_00034.1:195	Positive	SYSTEM	0	14.16	88	90	121	108	71	97	112	117	92	111	109	103

### Sheet: nanostring_arsRvspyrE_ratios
Probe Name	gene.id	Accession #	NS Probe ID	Class Name	Analyte Type	in.troR.regulon	arsR:pyrE.minus.a	arsR:pyrE.minus.b	arsR:pyrE.minus.c	arsR:pyrE.plus.a	arsR:pyrE.plus.b	arsR:pyrE.plus.c	avg.minus	avg.plus	sd.minus	sd.plus	count.minus	count.plus	sem.minus	sem.plus	df.minus	df.plus	mu.minus	mu.plus	tstat.minus	tstat.plus	pval.minus	pval.plus	minus.pval.signif	plus.pval.signif	minus.lfc.signif	plus.lfc.signif
HVO_RS00195	HVO_RS00195	HVO_RS00195.1	HVO_RS00195.1:1252	Endogenous	mRNA	1	-0.37	0.14	-0.44	-1.3	-0.17	-0.07	-0.223333	-0.07	0.316596	0.683106	3	3	0.182787	0.394391	2	2	0	0	-1.22182	-0.177489	0.82688	0.562263	0	0	0	0
HVO_RS00200	HVO_RS00200	HVO_RS00200.1	HVO_RS00200.1:637	Endogenous	mRNA	1	-0.2	0.11	-0.31	-0.05	-0.26	-0.31	-0.133333	-0.31	0.217792	0.137961	3	3	0.125742	0.079652	2	2	0	0	-1.06037	-3.89193	0.799948	0.969937	0	0	0	0
HVO_RS00205	HVO_RS00205	HVO_RS00205.1	HVO_RS00205.1:463	Endogenous	mRNA	1	-0.32	0.02	-0.27	-0.26	0.11	-0.26	-0.19	-0.26	0.183576	0.21362	3	3	0.105987	0.123333	2	2	0	0	-1.79267	-2.10811	0.892553	0.915223	0	0	0	0
HVO_RS00210	HVO_RS00210	HVO_RS00210.1	HVO_RS00210.1:1180	Endogenous	mRNA	1	-0.32	0.05	-0.1	-1.79	-0.22	0.09	-0.123333	0.09	0.1861	1.00792	3	3	0.107445	0.581922	2	2	0	0	-1.14787	0.15466	0.815102	0.445644	0	0	0	0
HVO_RS00215	HVO_RS00215	HVO_RS00215.1	HVO_RS00215.1:928	Endogenous	mRNA	1	-0.17	0.05	-0.02	-2.04	-0.48	-0.25	-0.0466667	-0.25	0.112398	0.973875	3	3	0.0648931	0.562267	2	2	0	0	-0.719132	-0.444628	0.726633	0.649963	0	0	0	0
HVO_RS00220	HVO_RS00220	HVO_RS00220.1	HVO_RS00220.1:388	Endogenous	mRNA	1	-0.11	0.05	-0.05	-1.49	-0.26	-0.22	-0.0366667	-0.22	0.080829	0.721965	3	3	0.0466667	0.416827	2	2	0	0	-0.785714	-0.527797	0.742831	0.674826	0	0	0	0
HVO_RS00260	HVO_RS00260	HVO_RS00260.1	HVO_RS00260.1:163	Endogenous	mRNA	0	-0.28	0.15	-0.15	1.76	0.68	-0.11	-0.0933333	-0.11	0.22053	0.93874	3	3	0.127323	0.541982	2	2	0	0	-0.733045	-0.202959	0.730096	0.571029	0	0	0	0
HVO_RS00430	HVO_RS00430	HVO_RS00430.1	HVO_RS00430.1:947	Endogenous	mRNA	0	-0.88	-0.16	-0.16	-2.52	0.16	0.16	-0.4	0.16	0.415692	1.5473	3	3	0.24	0.893333	2	2	0	0	-1.66667	0.179104	0.881246	0.437179	0	0	0	0
HVO_RS00685	HVO_RS00685	HVO_RS00685.1	HVO_RS00685.1:658	Endogenous	mRNA	0	-0.52	0.03	-0.38	-2.06	0.1	-0.21	-0.29	-0.21	0.285832	1.16792	3	3	0.165025	0.674298	2	2	0	0	-1.75731	-0.311435	0.889528	0.607532	0	0	0	0
HVO_RS00725	HVO_RS00725	HVO_RS00725.1	HVO_RS00725.1:434	Endogenous	mRNA	1	0.44	0.11	0.31	-1.17	-0.5	0.04	0.286667	0.04	0.166233	0.606163	3	3	0.0959745	0.349968	2	2	0	0	2.9869	0.114296	0.0480939	0.459722	1	0	0	0
HVO_RS00975	HVO_RS00975	HVO_RS00975.1	HVO_RS00975.1:623	Endogenous	mRNA	0	0.27	0	-0.06	-3.22	0.11	0	0.07	0	0.175784	1.89162	3	3	0.101489	1.09213	2	2	0	0	0.68973	0	0.280821	0.5	0	0	0	0
HVO_RS04265	HVO_RS04265	HVO_RS04265.1	HVO_RS04265.1:782	Endogenous	mRNA	0	0.15	0.04	0.1	-1.1	-0.29	-0.13	0.0966667	-0.13	0.0550757	0.520032	3	3	0.031798	0.300241	2	2	0	0	3.04003	-0.432986	0.0466536	0.646377	1	0	0	0
HVO_RS04330	HVO_RS04330	HVO_RS04330.1	HVO_RS04330.1:740	Endogenous	mRNA	0	0.26	0.19	0.11	-0.56	-0.29	-0.09	0.186667	-0.09	0.0750555	0.235867	3	3	0.0433333	0.136178	2	2	0	0	4.30769	-0.6609	0.0249458	0.711688	1	0	0	0
HVO_RS04940	HVO_RS04940	HVO_RS04940.1	HVO_RS04940.1:780	Endogenous	mRNA	0	-0.02	-0.16	0.02	-2.45	-0.19	0.01	-0.0533333	0.01	0.0945163	1.36621	3	3	0.054569	0.788782	2	2	0	0	-0.977356	0.0126778	0.784268	0.495518	0	0	0	0
HVO_RS07085	HVO_RS07085	HVO_RS07085.1	HVO_RS07085.1:179	Endogenous	mRNA	0	0.39	1.02	-1.01	0.01	-0.61	-0.23	0.133333	-0.23	1.03905	0.312623	3	3	0.599898	0.180493	2	2	0	0	0.22226	-1.27429	0.422372	0.834699	0	0	0	0
HVO_RS07285	HVO_RS07285	HVO_RS07285.1	HVO_RS07285.1:131	Endogenous	mRNA	1	-0.28	-0.47	-0.94	0.03	-0.26	-0.27	-0.563333	-0.27	0.339755	0.170392	3	3	0.196158	0.0983757	2	2	0	0	-2.87184	-2.74458	0.948562	0.944465	0	0	0	0
HVO_RS07290	HVO_RS07290	HVO_RS07290.1	HVO_RS07290.1:223	Endogenous	mRNA	1	-0.64	-1.44	-1.47	-1.65	-1.01	-2.05	-1.18333	-2.05	0.470779	0.524595	3	3	0.271805	0.302875	2	2	0	0	-4.35362	-6.76847	0.97554	0.989431	0	0	0	0
HVO_RS08630	HVO_RS08630	HVO_RS08630.1	HVO_RS08630.1:207	Endogenous	mRNA	0	0.73	0.55	0.52	-2.18	-0.08	0.01	0.6	0.01	0.113578	1.23923	3	3	0.0655744	0.715472	2	2	0	0	9.14991	0.0139768	0.00586731	0.495059	1	0	0	0
HVO_RS08835	HVO_RS08835	HVO_RS08835.1	HVO_RS08835.1:162	Endogenous	mRNA	0	0.25	-0.08	0.19	-1.62	-0.44	-0.03	0.12	-0.03	0.175784	0.82549	3	3	0.101489	0.476597	2	2	0	0	1.1824	-0.0629463	0.179287	0.522233	0	0	0	0
HVO_RS09505	HVO_RS09505	HVO_RS09505.1	HVO_RS09505.1:273	Endogenous	mRNA	1	0.03	0.06	-0.38	0.4	-0.15	-0.07	-0.0966667	-0.07	0.245832	0.297153	3	3	0.141931	0.171561	2	2	0	0	-0.681082	-0.408017	0.71695	0.638603	0	0	0	0
HVO_RS10605	HVO_RS10605	HVO_RS10605.1	HVO_RS10605.1:1268	Endogenous	mRNA	1	0.82	0.52	0.5	-2.28	-0.09	0.25	0.613333	0.25	0.179258	1.37311	3	3	0.103494	0.792766	2	2	0	0	5.92624	0.315352	0.0136562	0.391179	1	0	0	0
HVO_RS10795	HVO_RS10795	HVO_RS10795.1	HVO_RS10795.1:82	Endogenous	mRNA	0	0.08	-1.99	-3.9	-1.76	0.12	0.08	-1.93667	0.08	1.99054	1.07406	3	3	1.14924	0.620108	2	2	0	0	-1.68518	0.12901	0.883002	0.454577	0	0	0	0
HVO_RS12900	HVO_RS12900	HVO_RS12900.1	HVO_RS12900.1:300	Endogenous	mRNA	0	0.18	0	0.03	-1.23	-0.2	-0.17	0.07	-0.17	0.0964365	0.603517	3	3	0.0556776	0.348441	2	2	0	0	1.25724	-0.487888	0.167795	0.663063	0	0	0	0
HVO_RS12960	HVO_RS12960	HVO_RS12960.1	HVO_RS12960.1:108	Endogenous	mRNA	0	0.14	0.01	0.09	-0.3	-0.49	-0.04	0.08	-0.04	0.0655744	0.225906	3	3	0.0378594	0.130427	2	2	0	0	2.11308	-0.306686	0.084474	0.605967	0	0	0	0
HVO_RS13160	HVO_RS13160	HVO_RS13160.1	HVO_RS13160.1:545	Endogenous	mRNA	0	0.13	-0.09	0.1	-0.39	-0.43	-0.72	0.0466667	-0.72	0.119304	0.180093	3	3	0.0688799	0.103976	2	2	0	0	0.677507	-6.92464	0.283975	0.989888	0	0	0	0
HVO_RS13195	HVO_RS13195	HVO_RS13195.1	HVO_RS13195.1:198	Endogenous	mRNA	0	-0.54	-0.5	-0.5	-0.39	-1.43	-0.83	-0.513333	-0.83	0.023094	0.522047	3	3	0.0133333	0.301404	2	2	0	0	-38.5	-2.75378	0.999663	0.944776	0	0	0	0
HVO_RS14930	HVO_RS14930	HVO_RS14930.1	HVO_RS14930.1:1168	Endogenous	mRNA	0	-0.64	-0.59	-0.63	-0.35	-1.45	-0.64	-0.62	-0.64	0.0264575	0.570117	3	3	0.0152753	0.329157	2	2	0	0	-40.5885	-1.94436	0.999697	0.904355	0	0	0	0
HVO_RS16420	HVO_RS16420	HVO_RS16420.1	HVO_RS16420.1:184	Endogenous	mRNA	0	0.23	-0.04	-0.01	-1.07	-0.25	-0.08	0.06	-0.08	0.147986	0.529371	3	3	0.08544	0.305632	2	2	0	0	0.702247	-0.261752	0.277625	0.590998	0	0	0	0
eif1A	HVO_RS05360	HVO_RS05360.1	HVO_RS05360.1:142	Endogenous	mRNA	0	-0.61	0.05	-0.1	2.41	0.77	0.11	-0.22	0.11	0.345977	1.18429	3	3	0.19975	0.683748	2	2	0	0	-1.10138	0.160878	0.807219	0.443486	0	0	0	0
ftsZ	HVO_RS08145	HVO_RS08145.1	HVO_RS08145.1:126	Endogenous	mRNA	0	0.38	0	0.12	-1.33	-0.51	-0.03	0.166667	-0.03	0.194251	0.657368	3	3	0.112151	0.379532	2	2	0	0	1.4861	-0.0790447	0.137795	0.527903	0	0	0	0
queC	HVO_RS12955	HVO_RS12955.1	HVO_RS12955.1:435	Endogenous	mRNA	0	0.06	-1.94	-3.99	-2.27	0.03	0.09	-1.95667	0.09	2.02505	1.34556	3	3	1.16916	0.77686	2	2	0	0	-1.67356	0.115851	0.881904	0.459177	0	0	0	0
trpD	HVO_RS16545	HVO_RS16545.1	HVO_RS16545.1:425	Endogenous	mRNA	0	-0.52	0.31	-0.32	1.84	0.47	0.05	-0.176667	0.05	0.433167	0.936073	3	3	0.250089	0.540442	2	2	0	0	-0.706416	0.0925168	0.723432	0.46736	0	0	0	0
trpE	HVO_RS16535	HVO_RS16535.1	HVO_RS16535.1:874	Endogenous	mRNA	0	-0.54	0.05	0.24	1.94	0.83	-0.02	-0.0833333	-0.02	0.406735	0.98287	3	3	0.234829	0.56746	2	2	0	0	-0.354869	-0.0352448	0.621692	0.512457	0	0	0	0
